# Molecular underpinnings of programming by early-life stress and the protective effects of early dietary ω6/ω3 ratio, basally and in response to LPS: hippocampal mRNA-miRNAs integrated approach

**DOI:** 10.1101/2022.08.06.503026

**Authors:** Kitty Reemst, Nicola Lopizzo, Maralinde R. Abbink, Hendrik J. Engelenburg, Annamaria Cattaneo, Aniko Korosi

## Abstract

Early-life stress (ELS) exposure increases the risk for mental disorders, including cognitive impairments later in life. We have previously demonstrated that a dietary low ω6/ω3 polyunsaturated fatty acid (PUFA) ratio protects against ELS-induced cognitive impairments. Several studies have implicated the neuroimmune system in the ELS and diet mediated effects, but currently the molecular pathways via which ELS and early diet exert their long-term impact are not yet fully understood. Here we study the effects of ELS and dietary PUFA ratio on hippocampal mRNA and miRNA expression in adulthood, both under basal and inflammatory conditions.

Male mice were exposed to chronic ELS by the limiting bedding and nesting material paradigm from postnatal day(P)2 to P9, and provided with a diet containing a high (15:1.1) or low (1.1:1) ω6 linoleic acid to ω3 alpha-linolenic acid ratio from P2 to P42. At P120, memory was assessed using the object location task. Subsequently, a single lipopolysaccharide (LPS) injection was given and 24 hours later hippocampal genome-wide mRNA and microRNA (miRNA) expression was measured using microarray.

An integrated miRNA – mRNA analysis revealed that ELS and early diet induced miRNA driven mRNA expression changes into adulthood. Under basal conditions both ELS and the diet affected molecular pathways related to hippocampal plasticity, with a low ω6/ω3 ratio diet specific activation of molecular pathways associated with improved hippocampal plasticity and learning and memory in mice previously exposed to ELS (e.g., CREB signaling and endocannabinoid neuronal synapse pathway). LPS induced miRNA and mRNA expression was strongly influenced by both ELS and early diet. In mice fed the high ω6/ω3 diet, LPS increased miRNA expression leading to activation of inflammatory pathways. In contrast, in mice fed the low ω6/ω3 diet, LPS reduced miRNA expression and altered target mRNA expression ultimately leading to limited activation of inflammatory signaling pathways and inhibition of pathways associated with hippocampal plasticity which was especially apparent in mice previously exposed to ELS.

This data provides molecular insights into how the low ω6/ω3 diet during development could exert its long-lasting beneficial effects on hippocampal plasticity and learning and memory especially in a vulnerable population exposed to stress early in life, providing the basis for the development of intervention strategies.
