## Supplemental Table 6 for "Molecular underpinnings of programming by early-life stress and the protective effects of early dietary ω6/ω3 ratio, basally and in response to LPS: hippocampal mRNA-miRNAs integrated approach"

### Sheet: Sheet1
Supplementary Table S6. Top 20 Ingenuity Pathways from integrated miRNA-mRNA analysis. *: unique pathways per contrast
Comparison	Ingenuity Canonical Pathways	-log(p-value)	p-value	zScore	mRNAs
LPS effect in CTL mice fed the HRD CTL-HRD: LPS vs SAL	Hepatic Fibrosis Signaling Pathway	11.2	6.30957e-12	3.65563	38
	Osteoarthritis Pathway*	6.39	4.0738e-07	2.66789	21
	HER-2 Signaling in Breast Cancer	5.39	4.0738e-06	2.35702	19
	IL-6 Signaling	4.75	1.77828e-05	2.3094	13
	FAT10 Cancer Signaling Pathway*	4.55	2.81838e-05	2.64575	8
	Cardiac Hypertrophy Signaling (Enhanced)	4.08	8.31764e-05	2.2	29
	Production of Nitric Oxide and Reactive Oxygen Species in Macrophages	4.07	8.51138e-05	2.3094	15
	White Adipose Tissue Browning Pathway*	3.84	0.000144544	-2.11058	12
	iNOS Signaling	3.84	0.000144544	2.23607	7
	PPARα/RXRα Activation*	3.48	0.000331131	-2.3094	14
	Regulation of Cellular Mechanics by Calpain Protease*	3.45	0.000354813	2	9
	TNFR2 Signaling*	2.98	0.00104713	2	5
	TNFR1 Signaling	2.76	0.0017378	2.23607	6
	Role of PKR in Interferon Induction and Antiviral Response	2.68	0.0020893	3	10
	TGF-β Signaling	2.58	0.00263027	2.12132	8
	CD27 Signaling in Lymphocytes	2.56	0.00275423	2.23607	6
	LXR/RXR Activation*	2.45	0.00354813	-2.23607	9
	A proliferation-inducing ligand (APRIL) Mediated Signaling*	2.44	0.00363078	2	5
	PPAR Signaling*	2.29	0.00512861	-2.64575	8
	Superpathway of Cholesterol Biosynthesis	2.27	0.00537032	-2	4
LPS effect in CTL mide fed the LRD CTL-LRD: LPS vs SAL	HIF1α Signaling	4.48	3.31131e-05	2	16
	cAMP-mediated signaling	3.98	0.000104713	-2.324	16
	Breast Cancer Regulation by Stathmin1*	3.44	0.000363078	-2.353	28
	CREB Signaling in Neurons	2.99	0.00102329	-2.6	27
	Signaling by Rho Family GTPases*	2.77	0.00169824	2.111	15
	Factors Promoting Cardiogenesis in Vertebrates	2.04	0.00912011	-2.333	9
	Oncostatin M Signaling*	1.75	0.0177828	2	4
	Endocannabinoid Cancer Inhibition Pathway	1.71	0.0194984	2.828	8
	Protein Kinase A Signaling*	5	1e-05	-1.091	25
	Leukocyte Extravasation Signaling*	4.29	5.12861e-05	1.604	15
	Cardiac Hypertrophy Signaling (Enhanced)	4.12	7.58578e-05	-1.177	28
	Tumor Microenvironment Pathway*	4.07	8.51138e-05	1.604	14
	Regulation Of The Epithelial Mesenchymal Transition By Growth Factors Pathway	3.75	0.000177828	1.155	14
	Role of NFAT in Cardiac Hypertrophy*	3.15	0.000707946	-1.155	14
	IL-6 Signaling	3.07	0.000851138	1.265	10
	Huntington's Disease Signaling*	3	0.001	-1.134	16
	Epithelial Adherens Junction Signaling*	2.92	0.00120226	1.508	11
	TNFR1 Signaling	2.89	0.00128825	1.342	6
	Growth Hormone Signaling*	2.88	0.00131826	-1.134	7
	TGF-β Signaling	2.74	0.0018197	1.134	8
LPS effect in ELS mice fed the HRD ELS-HRD: LPS vs SAL	Hepatic Fibrosis Signaling Pathway	10.3	5.01187e-11	2.91999	44
	IL-6 Signaling	7.12	7.58578e-08	2	19
	Acute Phase Response Signaling*	7	1e-07	2.18282	23
	Regulation Of The Epithelial Mesenchymal Transition By Growth Factors Pathway	5.53	2.95121e-06	2	21
	IL-8 Signaling	5.42	3.80189e-06	2.52357	22
	Synaptogenesis Signaling Pathway	5.42	3.80189e-06	-2.11695	28
	Death Receptor Signaling*	5.32	4.7863e-06	2.11058	14
	Colorectal Cancer Metastasis Signaling*	4.69	2.04174e-05	2.06474	24
	CD27 Signaling in Lymphocytes	4.68	2.0893e-05	2.12132	10
	MSP-RON Signaling In Cancer Cells Pathway*	4.68	2.0893e-05	2.13809	16
	iNOS Signaling	4.58	2.63027e-05	2.23607	9
	HER-2 Signaling in Breast Cancer	4.41	3.89045e-05	2.68328	21
	HGF Signaling*	4.32	4.7863e-05	2.33333	15
	HMGB1 Signaling	4.2	6.30957e-05	2.49615	17
	IL-9 Signaling*	3.81	0.000154882	2	7
	Role of PKR in Interferon Induction and Antiviral Response	3.61	0.000245471	2.11058	14
	Apelin Endothelial Signaling Pathway	3.51	0.00030903	2.11058	14
	Production of Nitric Oxide and Reactive Oxygen Species in Macrophages	3.49	0.000323594	3.4641	17
	APRIL Mediated Signaling*	2.54	0.00288403	2	6
	TREM1 Signaling*	2.32	0.0047863	2.44949	8
LPS effect in ELS mice fed the LRD. ELS-LRD: LPS vs SAL	CREB Signaling in Neurons	3.72	0.000190546	-2.17732	58
	Superpathway of Cholesterol Biosynthesis	3.68	0.00020893	-2.12132	8
	cAMP-mediated signaling	3.64	0.000229087	-2.35339	28
	Factors Promoting Cardiogenesis in Vertebrates	2.81	0.00154882	-2.06474	19
	Apelin Endothelial Signaling Pathway	2.44	0.00363078	2.13809	17
	HER-2 Signaling in Breast Cancer	2.06	0.00870964	2.55841	23
	Calcium Signaling*	1.75	0.0177828	-2.3094	21
	Melanocyte Development and Pigmentation Signaling*	1.63	0.0234423	-2.52982	11
	Cardiac Hypertrophy Signaling*	8.12	7.58578e-09	-1.02899	41
	IL-8 Signaling	8.03	9.33254e-09	1.46059	36
	STAT3 Pathway*	5.91	1.23027e-06	-1.41421	24
	Synaptogenesis Signaling Pathway	5.82	1.51356e-06	-1.89737	41
	Endocannabinoid Cancer Inhibition Pathway	4.93	1.1749e-05	1.87663	23
	Actin Cytoskeleton Signaling*	4.63	2.34423e-05	-1.29099	32
	Semaphorin Neuronal Repulsive Signaling Pathway*	4.54	2.88403e-05	-1.09109	23
	Senescence Pathway*	4.42	3.80189e-05	1.21854	36
	HIF1α Signaling	4.37	4.2658e-05	1.13389	28
	Thrombin Signaling*	4.3	5.01187e-05	1.4596	28
	CXCR4 Signaling*	3.85	0.000141254	1.21268	23
	Ferroptosis Signaling Pathway*	3.8	0.000158489	1.14708	19
