## Supplemental Table 4 for "Molecular underpinnings of programming by early-life stress and the protective effects of early dietary ω6/ω3 ratio, basally and in response to LPS: hippocampal mRNA-miRNAs integrated approach"

### Sheet: Sheet2
Supplementary table S4. Top 10 genes with highest centrality/MM per module. MM: Module Membership, WGCNA: Weighted Gene Co-expression Netwok Analysis, CTL: control, ELS: early-life stress, HRD: high ω6/ω3 ratio diet, LRD: low ω6/ω3 ratio diet, SAL: saline, LPS: lipopolysacharide.
WGCNA module	geneSymbol	MM	p-value
Blue module: Condition (CTL/ELS)	Gaa	0.951066	2.52028e-33
	Syn1	0.949697	5.80685e-33
	Ubqln2	0.949356	7.12593e-33
	Sez6l	0.944244	1.30146e-31
	Sez6	0.940826	7.82128e-31
	Igsf8	0.933795	2.28608e-29
	Atp2b3	0.928582	2.21585e-28
	Pianp	0.924483	1.17515e-27
	Fasn	0.920594	5.25565e-27
	Pom121	0.920448	5.55204e-27
Brown module: Diet (HRD/LRD)	H13	0.932755	3.64875e-29
	Efna3	0.922132	2.93321e-27
	Ypel3	0.913481	6.74544e-26
	2900097C17Rik	0.911098	1.51029e-25
	Camk1d	0.898353	7.91698e-24
	Gm7292	0.870843	8.70358e-21
	Abhd17a	0.863051	4.7418e-20
	Tnfrsf21	0.858347	1.25559e-19
	Gpr135	0.851138	5.22833e-19
	Tmem127	0.849664	6.93475e-19
Turquoise module: challenge (SAL/LPS)	Cdkn1a	0.989141	2.3838e-53
	Gbp4	0.986671	1.31969e-50
	Gbp10	0.986512	1.90099e-50
	Mt2	0.986281	3.2048e-50
	Ctla2a	0.984339	1.88855e-48
	Bcl2a1a	0.983751	5.87164e-48
	Gbp2	0.983675	6.78114e-48
	Cd274	0.983557	8.4564e-48
	P2ry12	-0.982798	3.38948e-47
	Igtp	0.98269	4.10767e-47
